# Virological characteristics of SARS-CoV-2 BA.2 variant

**DOI:** 10.1101/2022.02.14.480335

**Authors:** Daichi Yamasoba, Izumi Kimura, Hesham Nasser, Yuhei Morioka, Naganori Nao, Jumpei Ito, Keiya Uriu, Masumi Tsuda, Jiri Zahradnik, Kotaro Shirakawa, Rigel Suzuki, Mai Kishimoto, Yusuke Kosugi, Kouji Kobiyama, Teppei Hara, Mako Toyoda, Yuri L Tanaka, Erika P Butlertanaka, Ryo Shimizu, Hayato Ito, Lei Wang, Yoshitaka Oda, Yasuko Orba, Michihito Sasaki, Kayoko Nagata, Kumiko Yoshimatsu, Hiroyuki Asakura, Mami Nagashima, Kenji Sadamasu, Kazuhisa Yoshimura, Jin Kuramochi, Motoaki Seki, Ryoji Fujiki, Atsushi Kaneda, Tadanaga Shimada, Taka-aki Nakada, Seiichiro Sakao, Takuji Suzuki, Takamasa Ueno, Akifumi Takaori-Kondo, Ken J Ishii, Gideon Schreiber, The Genotype to Phenotype Japan (G2P-Japan) Consortium, Hirofumi Sawa, Akatsuki Saito, Takashi Irie, Shinya Tanaka, Keita Matsuno, Takasuke Fukuhara, Terumasa Ikeda, Kei Sato

## Abstract

Soon after the emergence and global spread of a new severe acute respiratory syndrome coronavirus 2 (SARS-CoV-2) Omicron lineage, BA.1 (ref^1, 2^), another Omicron lineage, BA.2, has initiated outcompeting BA.1. Statistical analysis shows that the effective reproduction number of BA.2 is 1.4-fold higher than that of BA.1. Neutralisation experiments show that the vaccine-induced humoral immunity fails to function against BA.2 like BA.1, and notably, the antigenicity of BA.2 is different from BA.1. Cell culture experiments show that BA.2 is more replicative in human nasal epithelial cells and more fusogenic than BA.1. Furthermore, infection experiments using hamsters show that BA.2 is more pathogenic than BA.1. Our multiscale investigations suggest that the risk of BA.2 for global health is potentially higher than that of BA.1.
