## Supplementary Table 1 for "Virological characteristics of SARS-CoV-2 BA.2 variant"

### Sheet: vaccine sera
Supplementary Table 1. Vaccine sera used in this study.
					Date of 2nd vaccination	Date of sampling	Days after 2nd dose	Prior infection?
Vaccine	Company	Donor ID	Sex	Age	(YYYY-MM-DD)	(YYYY-MM-DD)
ChAdOx1	Oxford-AstraZeneca	392015	Male	43	2021-05-20	2021-06-10	21	No
ChAdOx1	Oxford-AstraZeneca	0391236-SR1	Male	51	2021-04-25	2021-05-10	15	No
ChAdOx1	Oxford-AstraZeneca	391457	Female	51	2021-04-29	2021-05-18	19	No
ChAdOx1	Oxford-AstraZeneca	391875	Male	54	2021-05-17	2021-06-07	21	No
ChAdOx1	Oxford-AstraZeneca	391879	Female	28	2021-05-13	2021-06-07	25	No
ChAdOx1	Oxford-AstraZeneca	391927	Female	41	2021-05-18	2021-06-08	21	No
ChAdOx1	Oxford-AstraZeneca	391015	Male	35	2021-04-18	2021-04-28	10	No
ChAdOx1	Oxford-AstraZeneca	392102	Male	52	2021-05-25	2021-06-15	21	No
ChAdOx1	Oxford-AstraZeneca	392111	Male	47	2021-05-26	2021-06-15	20	No
mRNA-1273	Moderna	#129	Male	21	2021-07-31	2021-08-30	30	No
mRNA-1273	Moderna	#130	Female	41	2021-07-31	2021-08-26	26	No
mRNA-1273	Moderna	#131	Male	37	2021-07-31	2021-08-26	26	No
mRNA-1273	Moderna	#134	Female	24	2021-07-31	2021-08-31	31	No
mRNA-1273	Moderna	#135	Female	23	2021-07-31	2021-08-27	27	No
mRNA-1273	Moderna	#136	Male	24	2021-07-31	2021-08-31	31	No
mRNA-1273	Moderna	#139	Female	24	2021-07-31	2021-08-31	31	No
mRNA-1273	Moderna	#140	Male	24	2021-07-31	2021-08-27	27	No
mRNA-1273	Moderna	#141	Female	24	2021-07-31	2021-08-31	31	No
mRNA-1273	Moderna	#146	Female	21	2021-07-31	2021-08-30	30	No
mRNA-1273	Moderna	#147	Female	22	2021-07-31	2021-08-31	31	No
mRNA-1273	Moderna	#149	Female	20	2021-07-31	2021-08-31	31	No
mRNA-1273	Moderna	#150	Female	22	2021-07-31	2021-08-31	31	No
mRNA-1273	Moderna	#162	Male	42	2021-07-31	2021-08-31	31	No
mRNA-1273	Moderna	#165	Female	47	2021-07-31	2021-09-01	32	No
mRNA-1273	Moderna	#169	Male	21	2021-08-21	2021-09-22	32	No
