## Supplementary Table 2 for "Virological characteristics of SARS-CoV-2 BA.2 variant"

### Sheet: convalescent sera
Supplementary Table 2. Convalescent sera used in this study.
				Date of test	Date of sampling				Date of 1st vaccination	Date of 2nd vaccination
SARS-CoV-2 infected	Donor ID	Sex	Age	(YYYY/MM/DD)	(YYYY/MM/DD)	Prior infection?	Prior vaccination?	Vaccine	(YYYY/MM/DD)	(YYYY/MM/DD)
Early pandemic	PS324	Female	76	2020-04-01	2020-05-03	No	No
Early pandemic	PS329	Female	92	2020-04-02	2020-05-03	No	No
Early pandemic	PS362	Female	52	2020-04-17	2020-05-17	No	No
Early pandemic	PS364	Female	74	2020-04-17	2020-05-17	No	No
Early pandemic	PS313	Female	69	2020-04-01	2020-05-03	No	No
Early pandemic	PS314	Female	64	2020-04-02	2020-05-03	No	No
Early pandemic	PS330	Female	60	2020-04-02	2020-05-03	No	No
Early pandemic	PS340	Female	73	2020-04-02	2020-05-03	No	No
Early pandemic	PS361	Female	68	2020-04-17	2020-05-17	No	No
Early pandemic	PS363	Female	81	2020-04-17	2020-05-17	No	No
Early pandemic	PS375	Female	67	2020-04-17	2020-05-17	No	No
Early pandemic	PS379	Male	75	2020-04-17	2020-05-17	No	No
Alpha	IPK-p44-1	Male	21	2020-05-07	2020-06-05	No	No
Alpha	IPK-p46-1	Female	27	2020-05-10	2020-05-27	No	No
Alpha	IPK-p135-1	Male	44	2020-07-26	2020-08-28	No	No
Alpha	IPK-p161-1	Male	46	2020-08-09	2020-09-06	No	No
Alpha	IPK-p61-1	Male	43	2021-05-18	2021-07-30	No	No
Alpha	IPK-p65-1	Female	57	2021-05-27	2021-07-15	No	No
Alpha	IPK-p91-1	Female	41	2021-06-17	2021-06-22	No	No
Alpha	CUE-0001	Male	48	2021-06-01	2021-10-25	No	No
Delta	IPK-p117-1	Male	62	2020-07-15	2020-08-19	No	No
Delta	IPK-p118-1	Female	52	2020-07-15	2020-08-19	No	No
Delta	IPK-p123-1	Male	39	2020-07-20	2020-09-13	No	No
Delta	IPK-p125-1	Male	43	2020-07-21	2020-08-13	No	No
Delta	IPK-p127-1	Male	22	2020-07-24	2020-08-17	No	No
Delta	IPK-p143-1	Male	47	2020-07-29	2020-08-22	No	No
Delta	IPK-p144-1	Male	63	2020-08-02	2020-08-23	No	No
Delta	IPK-p149-1	Female	33	2020-08-06	2020-08-22	No	No
Delta	IPK-p154-1	Female	53	2020-08-05	2020-08-11	No	No
Delta	IPK-p156-1	Male	46	2020-08-10	2020-09-11	No	No
Delta	CUE-0005	Male	65	2021-07-05	2021-07-12	No	No
Delta	CUE-0006	Male	67	2021-07-05	2021-07-12	No	No
Delta	CUE-0022	Male	57	2021-08-18	2021-09-27	No	No
Delta	CUE-0024	Male	60	2021-08-22	2021-09-24	No	No
Delta	CUE-0030	Male	52	2021-08-30	2021-09-27	No	No
BA.1	P264	Male	60	2022-01-03	2022-01-29	No	Yes	BNT162b2	2021-08-27	2021-09-18
BA.1	P265	Female	57	2022-01-04	2022-01-28	No	Yes	BNT162b2	2021-10-04	2021-10-25
BA.1	P274	Female	20	2022-01-15	2022-01-29	No	Yes	mRNA-1273	2021-09-11	2021-10-09
BA.1	P276	Male	44	2022-01-20	2022-01-30	No	Yes	BNT162b2	2021-08-06	2021-08-22
BA.1	P279	Male	61	2022-01-18	2022-02-05	No	Yes	BNT162b2	2021-07-03	2021-07-24
BA.1	P282	Male	56	2022-01-22	2022-02-06	No	Yes	BNT162b2	2021-09-18	2021-10-12
BA.1	P285	Female	65	2022-01-23	2022-02-06	No	Yes	BNT162b2	2022-01-07	2022-01-28
BA.1	P295	Female	41	2022-01-25	2022-02-06	No	Yes	BNT162b2	2021-08-07	2021-08-28
BA.1	2112	Male	44	2022-01-18	2022-01-25	No	Yes	BNT162b2	2021-04-21	2021-05-12
BA.1	1880	Female	25	2022-01-07	2022-02-03	No	Yes	BNT162b2	2021-09-09	2021-09-30
BA.1	2187	Male	32	2022-01-20	2022-02-05	No	Yes	mRNA-1273	2021-07-09	2021-08-06
BA.1	2137	Female	32	2022-01-19	2022-02-05	No	Yes	mRNA-1273	2021-07-09	2021-08-06
BA.1	2550	Female	24	2022-01-25	2022-02-05	No	Yes	BNT162b2	2021-10-12	2021-11-02
BA.1	P268	Female	28	2022-01-07	2022-01-28	No	Only 1st dose	BNT162b2	2021-10-25
BA.1	P267	Male	25	2022-01-04	2022-01-15	No	No
BA.1	P270	Female	31	2022-01-11	2022-01-29	No	No
BA.1	P275	Male	24	2022-01-17	2022-01-29	No	No
