## Supplementary Table 3 for "Virological characteristics of SARS-CoV-2 BA.2 variant"

### Sheet: Sheet1
Supplementary Table 3. Primers used for the preparation of BA.2 S expression plasmid.
Primer name	Primer sequence (5'-to-3')
ODY752 Omicron universal Fw	cactatagggcgaattgggtaccatgtttgtgttcctggt
T19I, LPPA24-27S-R	gagttggtgtaGCTttgggtcctggtGATcaggttcacac
T19I, LPPA24-27S-F	gtgtgaacctgATCaccaggacccaaAGCtacaccaactc
VI67-68AIHV-R	tgccattggtgccagaCACATGGATGGCatggaaccaggt
VI67-68AIHV-F	acctggttccatGCCATCCATGTGtctggcaccaatggca
I93T-R	gatgatgttgctcttctcTGTgctggcaaagtagactcca
I93T-F	tggagtctactttgccagcACAgagaagagcaacatcatc
D140DVYY-R	tgttcttgtggtagtagacGTCcaggaatgggtcattaca
D140DVYY-F	tgtaatgacccattcctgGACgtctactaccacaagaaca
IVREPPE206-212NLGR-R	ccctgtggcaggtcCCTGCCCAGGTTgattggtgtgtgtt
IVREPPE206-212NLGR-F	aacacacaccaatcAACCTGGGCAGGgacctgccacaggg
L368F, T373A-R	ataacacttgaaGGCgaagaagggggcGAAgttgtagagc
L368F, T373A-F	gctctacaacTTCgcccccttcttcGCCttcaagtgttat
D402N, R405S, I407I-R	ccaggggcaatctgGCTcacctcGTTtcccctaatcacaa
D402N, R405S, I407I-F	ttgtgattaggggaAACgaggtgAGCcagattgcccctgg
S443G-R	agaggtagttgtagttgccTCCcaccttgctgtccagctt
S443G-F	aagctggacagcaaggtgGGAggcaactacaactacctct
S493G-R	tccataggttggtctgaaGCCataggatctgagtggaaag
S493G-F	ctttccactcagatcctatGGCttcagaccaacctatgga
K544T-R	tgtcagcactcctgtgccTGTcagtccattgaagttgaag
K544T-F	cttcaacttcaatggactgACAggcacaggagtgctgaca
K853N-R	aggcagcactgtcagtccATTgaacttctgggcacaaatc
K853N-F	gatttgtgcccagaagttcAATggactgacagtgctgcct
F978L-R	ccaccttgtccagtctgctCAGgatgtcattcagcacaga
F978L-F	tctgtgctgaatgacatcCTGagcagactggacaaggtgg
BA.2 WT Rv	agctccaccgcggtggcggccgctcaggtgtagtgcagtttca
dCT Omicron Rv	agctccaccgcggtggcggccgcTCAGGTCATACAACACAGCA
