## Supplementary Table 4 for "Virological characteristics of SARS-CoV-2 BA.2 variant"

### Sheet: 4
Supplementary Table 4. The SARS-CoV-2 genomic region encoded by each template and the primers used for the preparation of each fragment for CPER.
		Forward primer for CPER fragment preparation			Reverse primer for CPER fragment preparation
Fragment	Genomic region encoded in the template plasmida	Primer name	Primer sequence (5'-to-3')		Primer name	Primer sequence (5'-to-3')	Genomic region encoded in the amplified fragment
1	1-3765	Linker_F1-Fw	CTATATAAGCAGAGCTCGTTTAGTGAACCGTATTAAAGGTTTATACCTTCCCAGGTAAC		F1-F2-Rv	CAGATTCAACTTGCATGGCATTGTTAGTAGCCTTATTTAAGGCTCCTGC	1-3527
2	3241-6696	F1-F2-Fw	GCAGGAGCCTTAAATAAGGCTACTAACAATGCCATGCAAGTTGAATCTG		F2-F3-Rv	GGTAGGATTTTCCACTACTTCTTCAGAGACTGGTTTTAGATCTTCGCAGGC	3479-6433
3	6266-9811	F2-F3-Fw	GCCTGCGAAGATCTAAAACCAGTCTCTGAAGAAGTAGTGGAAAATCCTACC		F3-F4-Rv	GGTGCACAGCGCAGCTTCTTCAAAAGTACTAAAGG	6383-9811
4	9266-13468	F3-F4-Fw	CACCACTAATTCAACCTATTGGTGCTTTGGACATATCAGCATCTATAGTAGCTGGTGG		F4-F5-Rv	GTTTAAAAACGATTGTGCATCAGCTGACTG	9360-13468
5	12969-16468	F4-F5-Fw	CACAGTCTGTACCGTCTGCGGTATGTGGAAAGGTTATGGCTGTAGTTGTGATC		F5-F6-Rv	GCGGTGTGTACATAGCCTCATAAAACTCAGGTTCCCAATACCTTGAAGTG	13366-16222
6	15969-19468	F5-F6-Fw	CACTTCAAGGTATTGGGAACCTGAGTTTTATGAGGCTATGTACACACCGC		F6-F7-Rv	CATACAAACTGCCACCATCACAACCAGGCAAGTTAAGGTTAGATAGCACTCTAG	16173-19300
7	18969-22468	F6-F7-Fw	CTAGAGTGCTATCTAACCTTAACTTGCCTGGTTGTGATGGTGGCAGTTTGTATG		F7-F8-Rv	CTAGAGACTAGTGGCAATAAAACAAGAAAAACAAACATTGTTCGTTTAGTTGTTAAC	19247-21600
8b	21563-25392	F7-F8-Fw	GTTAACAACTAAACGAACAATGTTTGTTTTTCTTGTTTTATTGCCACTAGTCTCTAG		F8-F9-Rv	GCAGCAGGATCCACAAGAACAACAGCCCTTGAGACAACTACAGCAACTGG	21544-25324
9 GFP	24893-25324	F8-F9-Fw	CCAGTTGCTGTAGTTGTCTCAAGGGCTGTTGTTCTTGTGGATCCTGCTGC		F9-Linker-Rv	GGAGATGCCATGCCGACCCTTTTTTTTTTTTTTTTTTTTTTTTTGTCATTCTCCTAAG	25275-25324
a The genomic region is based on SARS-CoV-2 strain WK-521 (GISAID ID: EPI_ISL_408667). Note that the nucleotide position of strain WK-521 is identical to strain Wuhan-Hu-1 (GenBank accession no. NC_045512).
b The fragment 8 encodes the open reading frame of S protein (21563-25384).
