## Supplementary Table 5 for "Virological characteristics of SARS-CoV-2 BA.2 variant"

### Sheet: Sheet1
Supplementary Table 5. Primers used for the preparation of the fragment 8 of BA.1 an BA.2 for CPER.
Constract	Primer name	Primer sequence (5'-to-3')
BA.1	In-fusion-F	acacgctaccggtctcgagaccatgATGTTTGTTTTTCTT
BA.1	A67V_HV6970del_R	taccattggtcccagaGATAACatggaaccaagtaacatt
BA.1	A67V_HV6970del_F	aatgttacttggttccatGTTATCtctgggaccaatggta
BA.1	T95I_R	gcctcttattatgttagacttctcAATggaagcaaaataaacacc
BA.1	T95I_F	ggtgtttattttgcttccATTgagaagtctaacataataagaggc
BA.1	GVYY142-145D_R	ccaacttttgttgtttttgtgGTCcaaaaatggatcattac
BA.1	GVYY142-145D_F	gtaatgatccatttttgGACcacaaaaacaacaaaagttgg
BA.1	NLVR211-214IVREPE_R	ccctgagggagatcTTCTGGCTCACGCACTATaataggcgtgtgct
BA.1	NLVR211-214IVREPE_F	agcacacgcctattATAGTGCGTGAGCCAGAAgatctccctcaggg
BA.1	G339D_R	ggtggcgttaaaaacttcATCaaaagggcacaagtttgta
BA.1	G339D_F	tacaaacttgtgcccttttGATgaagtttttaacgccacc
BA.1	S371L, S373P, S375F_R	ctccataacacttaaaagtGAAaaaTGGtgcGAGattatataggacag
BA.1	S371L, S373P, S375F_F	ctgtcctatataatCTCgcaCCAtttTTCacttttaagtgttatggag
BA.1	K417N_R	tataattataatcagcaatATTtccagtttgccctggagcg
BA.1	K417N_F	cgctccagggcaaactggaAATattgctgattataattata
BA.1	N440K, G446S_R	aattataattaccACTaaccttagaatcaagCTTgttagaattcca
BA.1	N440K, G446S_F	tggaattctaacAAGcttgattctaaggttAGTggtaattataatt
BA.1	ST477-478NK, E484A_R	caattaaaaccTGCaacaccattacaaggTTTGTTaccggcctgatag
BA.1	ST477-478NK, E484A_F	ctatcaggccggtAACAAAccttgtaatggtgttGCAggttttaattg
BA.1	Q493R, G496S, Q498R_R	aacaccataagtgggTCGgaaACTatatgaTCGtaaaggaaagtaac
BA.1	Q493R, G496S, Q498R_F	gttactttcctttaCGAtcatatAGTttcCGAcccacttatggtgtt
BA.1	Y505H_R	ctactctgtatggttgGTGaccaacaccataagtgg
BA.1	Y505H_F	ccacttatggtgttggtCACcaaccatacagagtag
BA.1	T547K_R	cagtaagaacacctgtgccTTTtaaaccattgaagttgaa
BA.1	T547K_F	ttcaacttcaatggtttaAAAggcacaggtgttcttactg
BA.1	H655Y_R	cactcatatgagttgttgacATAttcagcccctattaaac
BA.1	H655Y_F	gtttaataggggctgaaTATgtcaacaactcatatgagtg
BA.1	N679K_R	gtgcccgccgatgagaCTTagtctgagtctgataactagc
BA.1	N679K_F	gctagttatcagactcagactAAGtctcatcggcgggcac
BA.1	N764K_R	gctattccagttaaagcacgTTTtaattgtgtacaaaaactgcc
BA.1	N764K_F	ggcagtttttgtacacaattaAAAcgtgctttaactggaatagc
BA.1	D796Y_R	gtgaaaaattaaaaccaccaaaATAtttaattggtggtgttttg
BA.1	D796Y_F	caaaacaccaccaattaaaTATtttggtggttttaatttttcac
BA.1	N856K_R	ggcaaaacagtaaggccTTTaaacttttgtgcacaaatgagg
BA.1	N856K_F	cctcatttgtgcacaaaagtttAAAggccttactgttttgcc
BA.1	Q954H_R	gcgtgtttaaagcttgtgcattATGgttgaccacatcttgaag
BA.1	Q954H_F	cttcaagatgtggtcaacCATaatgcacaagctttaaacacgc
BA.1	N969K_R	cacttgaaattgcaccaaaTTTggagctaagttgtttaacaagcg
BA.1	N969K_F	cgcttgttaaacaacttagctccAAAtttggtgcaatttcaagtg
BA.1	L981F_R	caactttgtcaagacgtgaAAAgatatcatttaaaacacttg
BA.1	L981F_F	caagtgttttaaatgatatcTTTtcacgtcttgacaaagttg
BA.1	In-fusion-R	CATTGGTCTTAAAGGTACCTGAGGTGTGACTGGAAAACCC
BA.1	NLVR211-214_R	aaaccctgagggagatcACGCACTAAATTaataggcgtgtgcttag
BA.1	NLVR211-214_F	ctaagcacacgcctattAATTTAGTGCGTgatctccctcagggttt
BA.1	G339_R	ggtggcgttaaaaacttcACCaaaagggcacaagtttgta
BA.1	G339_F	tacaaacttgtgcccttttGGTgaagtttttaacgccacc
BA.1	Y505_R	ctactctgtatggttgGTAaccaacaccattagtgg
BA.1	Y505_F	ccactaatggtgttggtTACcaaccatacagagtag
BA.2	In-fusion-F	acacgctaccggtctcgagaccatgATGTTTGTTTTTCTT
BA.2	T19I, LPPA24-27S-R	gaattagtgtaTGAttgagttctggtTATaagattaacac
BA.2	T19I, LPPA24-27S-F	gtgttaatcttATAaccagaactcaaTCAtacactaattc
BA.2	VI67-68AIHV-R	ccattggtcccagaGACATGTATAGCatggaaccaagtaac
BA.2	VI67-68AIHV-F	gttacttggttccatGCTATACATGTCtctgggaccaatgg
BA.2	I93T-R	tattatgttagacttctcAGTggaagcaaaataaacacc
BA.2	I93T-F	ggtgtttattttgcttccACTgagaagtctaacataata
BA.2	D140DVYY-R	ttgttgtttttgtgGTAATAAACATCcaaaaatggatcat
BA.2	D140DVYY-F	atgatccatttttgGATGTTTATTACcacaaaaacaacaa
BA.2	IVREPPE206-212NLGR-R	ccctgagggagatcACGCCCTAAATTaataggcgtgtgc
BA.2	IVREPPE206-212NLGR-F	gcacacgcctattAATTTAGGGCGTgatctccctcaggg
BA.2	L368F, T373A-R	cacttaaaAGCgaaaaatggtgcGAAattatataggacag
BA.2	L368F, T373A-F	ctgtcctatataatTTCgcaccatttttcGCTtttaagtg
BA.2	D402N, R405S, I407I-R	ccctggagcAATttgGCTgacttcATTacctctaattaca
BA.2	D402N, R405S, I407I-F	tgtaattagaggtAATgaagtcAGCcaaATTgctccaggg
BA.2	S443G-R	ggtaattataattaccACCaaccttagaatcaagcttgtt
BA.2	S443G-F	aacaagcttgattctaaggttGGTggtaattataattacc
BA.2	S493G-R	accataagtgggtcggaaACCatatgatcgtaaaggaaag
BA.2	S493G-F	ctttcctttacgatcatatGGTttccgacccacttatggt
BA.2	K544T-R	ctcagtaagaacacctgtgccTGTtaaaccattgaagttg
BA.2	K544T-F	caacttcaatggtttaACAggcacaggtgttcttactgag
BA.2	K853N-R	ggtggcaaaacagtaaggccGTTaaacttttgtgcac
BA.2	K853N-F	gtgcacaaaagtttAACggccttactgttttgccacc
BA.2	F978L-R	ctttgtcaagacgtgaAAGgatatcatttaaaacacttg
BA.2	F978L-F	caagtgttttaaatgatatcCTTtcacgtcttgacaaag
BA.2	In-fusion-R	CATTGGTCTTAAAGGTACCTGAGGTGTGACTGGAAAACCC
