## Supplementary Table 6 for "Virological characteristics of SARS-CoV-2 BA.2 variant"

### Sheet: Sheet1
Supplementary Table 6. Summary of the mutations detected in the working virus stocks compared to the original sequences.
B.1.1-GFP virus
Position in WK-521 (EPI_ISL_408667)	Reference	Sample	Quality score	Depth of reference sequence	Depth of sample sequence	%	Mutation type	ORF	Amino acid substitution
13881	C	A	225	0	213	1	synonymous_variant	NSP12	.
24237	C	T	225	0	238	1	missense_variant	S	A892V
Delta-GFP virus
Position in WK-521 (EPI_ISL_408667)	Reference	Sample	Quality score	Depth of reference sequence	Depth of sample sequence	%	Mutation type	ORF	Amino acid substitution
No additional mutation was detected.
BA.1-GFP virus
Position in WK-521 (EPI_ISL_408667)	Reference	Sample	Quality score	Depth of reference sequence	Depth of sample sequence	%	Mutation type	ORF	Amino acid substitution
6501	C	T	225	0	221	1	missense_variant	NSP3	P1261L
15010	C	A	225	0	225	1	missense_variant	NSP12	Q504K
BA.2-GFP virus
Position in WK-521 (EPI_ISL_408667)	Reference	Sample	Quality score	Depth of reference sequence	Depth of sample sequence	%	Mutation type	ORF	Amino acid substitution
11479	C	T	225	0	231	1	synonymous_variant	NSP6	.
