## Supplementary Table 7 for "Virological characteristics of SARS-CoV-2 BA.2 variant"

### Sheet: Sheet1
Supplementary Table 7. Sequence of yeast-optimised BA.1 S RBD (SARS-CoV-2_RBD-Omicron-BA.1).
TGCCCTTTTGATGAAGTTTTTAACGCCACCAGGTTTGCCTCTGTCTATGCCTGGAACAGGAAGAGGATTAGCAACTGTGTGGCTGACTACTCTGTGCTCTACAACCTGGCCCCGTTCTTTACCTTCAAGTGTTATGGAGTGAGCCCAACCAAACTGAATGACCTGTGTTTCACCAATGTCTATGCTGACTCCTTTGTGATTAGGGGAGATGAGGTGAGACAGATTGCCCCTGGACAAACAGGCAATATTGCTGACTACAACTACAAACTGCCTGATGACTTCACAGGCTGTGTGATTGCCTGGAACAGCAACAAACTGGACAGCAAGGTGTCTGGCAACTACAACTACCTCTACAGACTGTTCAGGAAGAGCAACCTGAAACCATTTGAGAGGGACATC…
