## Supplementary Table 8 for "Virological characteristics of SARS-CoV-2 BA.2 variant"

### Sheet: Sheet1
Supplementary Table 8. Primers used for the preparation of yeast-optimised BA.2 S RBD expression plasmid.
Primer name	Primer sequence (5'-to-3')
pJY_seq_F	GCAGCCCCATAAACACACAGTAT
pJY_seq_R	CATGGGAAAACATGTTGTTTACGGAG
OM_S371L_F	GCAACTGTGTGGCTGACTACTCTGTGCTCTACAACCTAGCCTCCTTCAGCACCTTCAAG
OM_S371F_F	GCAACTGTGTGGCTGACTACTCTGTGCTCTACAACTTCGCCTCCTTCAGCACCTTCAAG
OM_3SA_F	GCAACTGTGTGGCTGACTACTCTGTGCTCTACAACTTTGCCCCTTTCTTTGCATTCAAGTGTTATGGAGTGAGCCCAAC
OM_S373P_F	GTGGCTGACTACTCTGTGCTCTACAACTCTGCCCCTTTCAGCACCTTCAAGTGTTATGGAG
OM_S375F_F	CTGACTACTCTGTGCTCTACAACTCTGCCTCCTTCTTTACCTTCAAGTGTTATGGAGTGAGC
OM_T376A_F	CTACTCTGTGCTCTACAACTCTGCCTCCTTCAGCGCATTCAAGTGTTATGGAGTGAGCCCAAC
OM_R408S_F	GCTGACTCCTTTGTGATTAGGGGAGATGAGGTGTCTCAGATTGCCCCTGGACAAACAG
OM_NS_F	CCAATGTCTATGCTGACTCCTTTGTGATTAGGGGAAATGAGGTGTCTCAGATTGCCCCTGGACAAACAG
OM_D405N_F	CCAATGTCTATGCTGACTCCTTTGTGATTAGGGGAAATGAGGTGAGACAGATTGCCCCTG
